# Recurrent DNA Break Clusters Regulated by Polymerase Theta Are Essential for Replication Stress Induced Copy Number Variation

**DOI:** 10.1101/2025.09.01.673480

**Authors:** Lorenzo Corazzi, Alex Ing, Vivien S. Ionasz, Anna Marx, Nathan Trausch, Sarah Benedetto, Giulia Di Muzio, Boyu Ding, Jana Berlanda, Marco Giaisi, Nina Claudino, Thomas Höfer, Pei-Chi Wei

## Abstract

Copy number variations (CNVs) are a form of genetic alteration strongly implicated in numerous neurological and psychiatric disorders, as well as brain cancer. Replication stress is a common cause of CNVs. Despite the prevailing model that CNVs arise from DNA double strand breaks (DSBs), there has been no assay that directly perturbs presumed DSB sources and measures CNV output. Here, we identified a subset of recurrent DNA break clusters (RDCs) as a causal factor for CNV formation. In murine neural progenitor cells under replication stress, mapping the formation of CNVs revealed their location in RDC regions that contain actively transcribed genes. CRISPR/Cas9-mediated transcriptional suppression abrogated both RDC and CNV formation, but does not alter their replication timing. We found that DNA polymerase theta (Pol θ), a protector against CNV formation, plays a critical but context dependent role upstream of RDC formation. Chemically inhibiting the activity of Pol θ reduced end filling and micro-homology-mediated end joining in XRCC4/P53-deficient cells. Conversely, Pol θ inhibition led to elevated DSB density detection at RDC-containing loci in wild-type neural stem and progenitor cells, suggesting its role in preventing transcription-replication conflicts. Our data identify RDCs as contributors to genomic heterogeneity with plausible downstream effects on brain disorders and malignancy.
