## Supplementary Dataset 1 for "Recurrent DNA Break Clusters Regulated by Polymerase Theta Are Essential for Replication Stress Induced Copy Number Variation"

### Sheet: Note
Supplementary Data 5
This table provides information for reagents, oligonucleotides, and equipment used for this article. Vender, catalog number, and purposes of assay for each reagent were shown.
All reagents are commercially available.

### Sheet: Reagent 
Item	Source	Purposes
Chemicals
Nuclease-free Milli-Q water	H2O, 0.22-μm filter, autoclaved	LAM-HTGTS; GRO-seq; Repli-Seq; PCR
Isopropanol	Carl Roth, cat. no. 6752.3	DNA extraction
Ethanol	VWR, cat. no. 20821330	DNA extraction
NaCl	Fisher Chemicals, cat. no. S/3160/65	Buffer
EDTA	Sigma, cat. no. EDS-500	Buffer
Tris base	Sigma, cat. no. T1503	Buffer
MgCl2	Sigma ,cat. no. M8266	GRO-seq
DTT	Thermo Scientific, cat. no. R0861	GRO-seq
KCl	Sigma, cat. no. P9333	GRO-seq
2% Sodium lauroyl sarcosinate	Sigma, cat. no. 61745	GRO-seq
20 X SSPE	home made	GRO-seq
Tween 20	Sigma, cat. no. P1379	GRO-seq
Beta-Mecaptoethanol	Sigma, cat. no. M3148	Cell culture; mouse embryonic fibroblasts
Aphidicoline	Sigma, cat. no. M3148	Cell culture; treatment
Doxycycline	Tebu-Bio, cat. no. 170BIA-D1469-1	Cell culture; treatment
DMSO	Acros Organics, cat. no. 414885000	Cell culture; treatment
Agarose	Acros organics#3810.3	LAM-HTGTS; GRO-seq; Repli-Seq; PCR
10X TBE buffer	home made	LAM-HTGTS; GRO-seq; Repli-Seq; PCR
Hexammine cobalt (III) chloride; HCC	Sigma Life Sciences, cat. no. H7891	LAM-HTGTS
PEG8000	Sigma Life Sciences, cat. no. P2139	LAM-HTGTS
20% (wt/vol) SDS solution	Sigma-Aldrich, cat. no. 05030-500ML-F	Buffer
Acid phenol/chloroform	V:V=1:1 of the acid buffered phenol, pH=4.5, and chloroform	GRO-seq; RNA extraction
Tris buffered (pH 8.0) phenol/chloroform/Isoamyl alcohol (25::24::1)	Sigma, cat. no. P2069	DNA extraction; RNA extraction
Boric acid	Sigma, cat. no. B6768	Buffer
Ethidium bromide	Carl Roth, cat. no. 2218.4	LAM-HTGTS; GRO-seq; Repli-Seq; PCR
Gelatin	ThermoFisher Scientific, cat. no. G1890	Cell culture
Trizol	Ambion, cat. no. 15596018	GRO-seq
Propidium iodide	Sigma-Aldrich, cat. no. P4170	Repli-Seq
PBS, Mg2+ Ca2+ free	ThermoFisher Scientific, cat. no.14190144	Cell culture
RppH	New England BioLabs, cat. no. M0356S	GRO-seq
Polyvinylpyrrolidone	Sigma, cat. no. P5288	GRO-seq
ART558	MedChemExpress, cat. no. HY-141520	LAM-HTGTS, Repli-seq
10X Taq polymerase buffer	Qiagen, cat. no.	LAM-HTGTS; GRO-seq; Repli-Seq; PCR
5X HF buffer for Phusion	Thermo Scientific, cat. no. F518	LAM-HTGTS; GRO-seq
10× T4 DNA ligase buffer	Promega, cat. no. C126A	LAM-HTGTS
100bp DNA ladder	Thermo Scientific, cat. no. SM0241	LAM-HTGTS; GRO-seq; Repli-Seq; PCR
1-Kb DNA ladder	Thermo Scientific, cat no. SM0311	LAM-HTGTS; GRO-seq; Repli-Seq; PCR
6× DNA loading buffer	Thermo Scientific , cat. no. R1161	LAM-HTGTS; GRO-seq; Repli-Seq; PCR
αBr-dU beads	Santa Cruz biotech, cat. no. sc-32323-ac	GRO-seq; Repli-Seq
100 mM ATP, CTP, GTP	Promega, cat no. E6018/E6048/E6038	GRO-seq
100 mM BrUTP	Biotium, cat no. 40033	GRO-seq
Glyco-blue	Ambion/Invitrogen, cat. no. AM9515	GRO-seq
BrdUTP	Sigma, cat no. B5002	Repli-seq
dNTPs	Fisher Scientific, cat. no. 28406522, 2840502, 2840532, 2840512	LAM-HTGTS; GRO-seq; Repli-Seq
Peptides, and recombinant proteins
Phusion DNA polymerase	Thermo Scientific, cat. no. F530	LAM-HTGTS; GRO-seq
Proteinase K	Roche, cat. no. 03115828001	Cell lysis; DNA extraction
SUPERase In RNase Inhibitor, 20 U/uL	Ambion/Invitrogen, cat. no. AM2696	GRO-seq
Dynabeads MyONE C1 streptavidin beads	Life Technologies, cat. no. 65002	LAM-HTGTS
T4 DNA ligase	Promega, cat. no. M1808	LAM-HTGTS
Taq polymerase	Qiagen, cat. no.	LAM-HTGTS; GRO-seq; Repli-Seq; PCR
T4 PNK	New England BioLabs, cat. no. M0201S	GRO-seq
T4 RNA ligase 1	New England BioLabs, cat. no. M0204S	GRO-seq
recombinant human EGF	ThermoFisher Scientific, cat. no. PHG0314	Cell culture; ES cell derived NPCs
recombinant mouse PDGF-BB	ThermoFisher Scientific, cat. no. PMG0044	Cell culture; ES cell derived NPCs
recombinant mouse FGFb	ThermoFisher Scientific, cat. no. PMG0034	Cell culture; ES cell derived NPCs
αBr-dU antibodies	Santa Cruz, cat. no. sc-32323	Repli-seq; GRO-seq
LIF	Millipore , cat. no. ESG1107, 10^7Unit/mL	Cell culture; mouse ES cells (Xrcc4/p53-deficient)
BbsI-HF	New England BioLabs, cat. no. R3539S	Px330 sgRNA cloning
UltraPure™ BSA (50 mg/ml)	ThermoFisher Scientific, cat. no. AM2616	GRO-seq
Commercial kit
SuperScript™ III system for first strand synthesis	ThermoFisher Scientific, cat. no. 18080-051	GRO-seq
Micro Bio-Spin™ P-30 Gel Columns, Tris Buffer (RNase-free)	Bio-Rad, cat. no. 732-6250	GRO-seq
illustra MicroSpin G-25 Columns	GE Healthcare,cat. no. 27-5325-01	GRO-seq
Agilent D1000 ScreenTape and loading dye	Agilent, cat. no. 5067- 5582 with D1000 Reagents (cat. no. 5067- 5583)	GRO-seq
Qubit dsDNA, High sensitivity	ThermoFIsher Scientific, cat. no. Q32854	GRO-seq
AMPure XP beads	Beckman Coulter, cat. no. A63881	GRO-seq
Biozym Blue S'Green qPCR Kit Separate ROX	Biozym, cat. no. 331416	LAM-HTGTS, Repli-seq
Quick-DNA Microprep Kit	Zymo, cat. no. D3021	Repli-Seq
Papain Dissociation System	Worthington Biochemical Corporation, cat. no. LK003150	Cell culture; ES cell derived NPCs
Mouse Neural Stem Cell Nucleofector® Kit	Lonza Bioscience, cat. no. VPG-1004	Cell culture; ES cell derived NPCs
Mouse Embryonic Stem Cell Nucleofector® Kit	Lonza Bioscience, cat. no. VPH-1001	Cell culture; mouse ES cells (Xrcc4/p53-deficient)
QIAquick gel extraction kit	Qiagen, cat. no. 28706	DNA extraction
Cell culture matherial
Fetal bovine serum (non-ES grade)heat inactivated	Life Technologies ,cat no. 10500064	Cell culture; mouse embryonic fibroblasts
ES grade, Heat inactivated fetal bovine serum	life Technologies, cat no. 16141079	Cell culture; mouse ES cells (Xrcc4/p53-deficient)
DMEM, ES-cell grade, knock out	Gibco, cat. no. 10829-018	Cell culture; mouse ES cells (Xrcc4/p53-deficient)
DMEM-F12	ThermoFisher Scientific, cat. no. 11330057	Cell culture
NeuroBasal	ThermoFisher Scientific, cat. no. 21103049	Cell culture; ES cell derived NPCs
DMEM, high glucose (4.5 g/L)	ThermoFisher Scientific, cat. no. 10-013-CV	Cell culture; mouse embryonic fibroblasts
Trypsin-EDTA (0,5 %), no Phenored	ThermoFisher Scientific, cat. no. 15400054	Cell culture
Accutase	EMD Millipore, cat. no. SF006	Cell culture
B27 minus retinyl acetate	ThermoFisher Scientific, cat. no. 12587-010	Cell culture; ES cell derived NPCs
N2	Gibco, cat no 17502048	Cell culture; ES cell derived NPCs
NeuroBasal A	ThermoFisher Scientific, cat. no. 10888-022	Cell culture; ES cell derived NPCs
Gentamicin	ThermoFisher Scientific, cat. no. 15710-064	Cell culture; ES cell derived NPCs
GlutaMax	ThermoFisher Scientific, cat. no. 35050061	Cell culture
1M HEPES	ThermoFisher Scientific, cat. no. 15630	Cell culture; mouse embryonic fibroblasts
100 X NEAA	ThermoFisher Scientific, cat. no. 11140	Cell culture; mouse embryonic fibroblasts
100 X Pen/Strep	ThermoFisher Scientific, cat. no. 15140-122	Cell culture; mouse embryonic fibroblasts
Laminine	Sigma, cat. no. L2020	Cell culture; ES cell derived NPCs
Poly-L-Ornithine	Sigma, cat. no. P2533	Cell culture; ES cell derived NPCs
Other
pX330-U6-Chimeric_BB-CBh-hSpCas9	Addgene, cat. no. 42230	sgRNAs cloning

### Sheet: Oligonucleotides
Primer name	Sequences	Purpose	Notes
Bio-chr6	/5Biosg/CTTGAACTCATCCTGGGATGCTAAG	LAM-HTGTS, BioPrimer for Chr6 bait	Modification: 5' Biotin
Bio-chr8	/5Biosg/GAATCTGAGGGCATAATAAACATA	LAM-HTGTS, BioPrimer for Chr8 bait	Modification: 5' Biotin
Bio-chr12	/5Biosg/CAGGTGCCAAGTTCTACCAACAAGC	LAM-HTGTS, BioPrimer for Chr12 bait	Modification: 5' Biotin
Bio-chr14	/5Biosg/GACTTATTTCTTGAAGAGTGTATGGTC	LAM-HTGTS, BioPrimer for Chr8 bait	Modification: 5' Biotin
Red-chr6	TTCGGCTTCTGTTCTCTGAAAGAGC	LAM-HTGTS, RedPrimer for Chr6 bait	Require an additional P5 sequences (ACACTCTTTCCCTACACGACGCTCTTCCGATCT) at the 5' end
Red-chr8	TCCCAGTGTGTACTAGTATCAAGTTCT	LAM-HTGTS, RedPrimer for Chr8 bait	Require an additional P5 sequences (ACACTCTTTCCCTACACGACGCTCTTCCGATCT) at the 5' end
Red-chr12	CCTCTAAGATAAAAACTGGAAGTAGTT	LAM-HTGTS, RedPrimer for Chr12 bait	Require an additional P5 sequences (ACACTCTTTCCCTACACGACGCTCTTCCGATCT) at the 5' end
Red-chr14	GTTGCACAAGCTACTCCTTCTC	LAM-HTGTS, RedPrimer for Chr8 bait	Require an additional P5 sequences (ACACTCTTTCCCTACACGACGCTCTTCCGATCT) at the 5' end
ssA-upper-TN	GCG ACT ATA GGG CAC GCG TGG TNN NNN-3AmMO	LAM-HTGTS, adaptor T/N	Modification: 3' AmMO
ssA-lower-A	5Phos-A CCA CGC GTG CCC TAT AGT CGC-3AmMO	LAM-HTGTS, adaptor A	Modification: 5' Phospho; 3' AmMO
AP2-I7	CTCGGCATTCCTGCTGAACCGCTCTTCCGATCTACTATAGGGCACGCGTGGT	LAM-HTGTS, 3' primer for Nested PCR	As described in https://doi.org/10.1038/nprot.2016.043
P7-I7	CAAGCAGAAGACGGCATACGAGATCGGTCTCGGCATTCCTGCTGAACCGCTCTTC	LAM-HTGTS, primer for Tagged PCR	As described in https://doi.org/10.1038/nprot.2016.043
P5-I5	AATGATACGGCGACCACCGAGATCTACACTCTTTCCCTACACGACGCTCTTCCGATCT	LAM-HTGTS, primer for Tagged PCR	As described in https://doi.org/10.1038/nprot.2016.043
P5-short primer	AATGATACGGCGACCACCGAGATCT	NGS library quantification	As described in https://doi.org/10.1038/nprot.2016.043
P7-short primer	CAAGCAGAAGACGGCATACGAGAT	NGS library quantification	As described in https://doi.org/10.1038/nprot.2016.043
sgRNA-chr6-upper	CACCGAGGGTTGGAAATGCTCGTA	LAM-HTGTS, upper sgRNA oligo for Chr6 bait	Underline: Overhang for pX330 cloning
sgRNA-chr6-lower	AAACTACGAGCATTTCCAACCCTC	LAM-HTGTS, lower sgRNA oligo for Chr6 bait	Underline: Overhang for pX330 cloning
sgRNA-chr8-upper	CACCGTCGACCATATGCTAATCTT	LAM-HTGTS, upper sgRNA oligo for Chr8 bait	Underline: Overhang for pX330 cloning
sgRNA-chr8-lower	AAACAAGATTAGCATATGGTCGAC	LAM-HTGTS, lower sgRNA oligo for Chr8 bait	Underline: Overhang for pX330 cloning
sgRNA-chr12-upper	CACCGATTCCGCCAACCCTCGAGAT	LAM-HTGTS, upper sgRNA oligo for Chr12 bait	Underline: Overhang for pX330 cloning
sgRNA-chr12-lower	AAACATCTCGAGGGTTGGCGGAATC	LAM-HTGTS, lower sgRNA oligo for Chr12 bait	Underline: Overhang for pX330 cloning
sgRNA-chr14-upper	CACCGGCTTAGTTATAGTAGGGGC	LAM-HTGTS, lower sgRNA oligo for Chr8 bait	Underline: Overhang for pX330 cloning
sgRNA-chr14-lower	AAACGCCCCTACTATAACTAAGCC	LAM-HTGTS, lower sgRNA oligo for Chr8 bait	Underline: Overhang for pX330 cloning
sgRNA-Ctnna2-WL-UP-upper	CACCGTGGATATCTCTGTAGTGAAT	Delete the entire locus of Ctnna2. Upper sgRNA oligo for upstream sgRNA	Underline: Overhang for pX330 cloning
sgRNA-Ctnna2-WL-UP-lower	AAACATTCACTACAGAGATATCCAC	Delete the entire locus of Ctnna2. Lower sgRNA oligo for upstream sgRNA	Underline: Overhang for pX330 cloning
sgRNA-Ctnna2-PE-UP-upper	CACCGCAGTTCCCAAGCTTTCCTTG	Delete the regulatory elements of Ctnna2. Upper sgRNA oligo for upstream sgRNA	Underline: Overhang for pX330 cloning
sgRNA-Ctnna2-PE-UP-lower	AAACCAAGGAAAGCTTGGGAACTGC	Delete the regulatory elements of Ctnna2. Lower sgRNA oligo for upstream sgRNA	Underline: Overhang for pX330 cloning
sgRNA-Ctnna2-WL-DS-upper	CACCGACTTAGATGTGATGTAGTGG	Delete the entire locus of Ctnna2. Upper sgRNA oligo for downstream sgRNA	Underline: Overhang for pX330 cloning
sgRNA-Ctnna2-WL-DS-lower	AAACCCACTACATCACATCTAAGTC	Delete the entire locus of Ctnna2. Lower sgRNA oligo for downstream sgRNA	Underline: Overhang for pX330 cloning
sgRNA-Ctnna2-PE-DS-upper	CACCGCTGTACCTTCTGCCTCCTCA	Delete the regulatory elements of Ctnna2. Upper sgRNA oligo for downstream sgRNA	Underline: Overhang for pX330 cloning
sgRNA-Ctnna2-PE-DS-lower	AAACTGAGGAGGCAGAAGGTACAGC	Delete the regulatory elements of Ctnna2. Lower sgRNA oligo for downstream sgRNA	Underline: Overhang for pX330 cloning
Ctnna2_wld_seq_F	TCATGCAAGTTCAATGTTCCA	Sanger sequencing, 5' PCR primer for amplifying Ctnna2 whole locus deletion junction
Ctnna2_wld_seq_R	TGCCTGATTGTGCCTTAAATC	Sanger sequencing, 3' PCR primer for amplifying Ctnna2 whole locus deletion junction
Ctnna2_pe_F	GGCATTACCGAGAAGCAGAG	Sanger sequencing, 5' PCR primer for amplifying Ctnna2 regulatory elements deletion junction
Ctnna2_pe_R	TGAGGAGGCAGAAGGTACAG	Sanger sequencing, 3' PCR primer for amplifying Ctnna2 regulatory elements deletion junction
sgRNA-Nrg3-PE-UP-upper	CACCGCAGGGGCTGGGTCCCCCTTTACAT	Delete the regulatory elements of Nrg3. Upper sgRNA oligo for upstream sgRNA	Underline: Overhang for pX330 cloning
sgRNA-Nrg3-PE-UP-lower	AAACATGTAAAGGGGGACCCAGCCCCTGC	Delete the regulatory elements of Nrg3. Lower sgRNA oligo for upstream sgRNA	Underline: Overhang for pX330 cloning
sgRNA-Nrg3-PE-DS-upper	CACCGCAGGACTGCACTGTTGAGTTGGTG	Delete the regulatory elements of Nrg3. Upper sgRNA oligo for downstream sgRNA	Underline: Overhang for pX330 cloning
sgRNA-Nrg3-PE-DS-lower	AAACCACCAACTCAACAGTGCAGTCCTGC	Delete the regulatory elements of Nrg3. Lower sgRNA oligo for downstream sgRNA	Underline: Overhang for pX330 cloning
Nrg3_WT_R	TCAGGGATGCTGAAATGAAA	5' PCR primer for amplifying WT region of Nrg3
Nrg3_WT_F	TAAGAACTGGTCAGGCATCG	3' PCR primer for amplifying WT region of Nrg3
Nrg3_Del_R	TCGCCATCCTTCAATGCAGT	Sanger sequencing, 5' PCR primer for amplifying Nrg3 regulatory elements deletion junction
Nrg3_Del_F	TGGTGATGAGGCCAGAGAC	Sanger sequencing, 3' PCR primer for amplifying Nrg3 regulatory elements deletion junction

### Sheet: Equipment
Item	Producer	Country	Purposes
4150 TapeStation System	Agilent	Santa Clara, CA, USA	LAM-HTGTS; GRO-seq; Repli-Seq
Picoruptor	diagenode	Seraing, BE	LAM-HTGTS
Centrifuge 5424R	Eppendorff (Hamburg, GER)	Hamburg, GER	LAM-HTGTS; GRO-seq; Repli-Seq,PCR
Centrifuge 5810R	Eppendorff	Hamburg, GER	LAM-HTGTS; GRO-seq; Repli-Seq, PCR
DynaMag2	Invitrogen	Carlsbad, CA, USA	LAM-HTGTS; GRO-seq; Repli-Seq
HeraCell 150i	Thermo Scientific	Schwerte, GER	Cell culture
HeraSafe 2030	Thermo Scientific	Schwerte, GER	Cell culture
MikroskopDMi	Leica Microsystems	Wetzlar, GER	Cell culture
NanoDropOne	Thermo Scientific	Schwerte, GER	LAM-HTGTS; GRO-seq; Repli-Seq
Power PacBasic	Bio-Rad Laboratories, Inc.	Hercules, California, USA	LAM-HTGTS; GRO-seq; Repli-Seq, PCR
QuantStudio3	appliedbiosciences, Thermo Scientific		LAM-HTGTS; GRO-seq; Repli-Seq, PCR
Qubit 4 Fluorometer	Thermo Scientific	Schwerte, GER	LAM-HTGTS; GRO-seq; Repli-Seq, PCR
Rotisseri D-6050	neoLab	Heidelberg, GER	LAM-HTGTS; GRO-seq; Repli-Seq
SimpliAmp, Thermal Cycler	Thermo Scientific	Schwerte, GER	LAM-HTGTS; GRO-seq; Repli-Seq, PCR
Vacusafe	Integra	Biebertal, GER	Cell culture
VortexGenie2	Scientific Industries	Bohemia, NY, USA	LAM-HTGTS; GRO-seq; Repli-Seq, PCR
Water Bath	Sunlab, Labdiscount GmbH	Mannheim, GER	LAM-HTGTS; GRO-seq; Repli-Seq, PCR
Waterbath Cell culture	Memmert GmbH + Co.KG	Schwabach, GER	Cell culture
