## Supplementary Dataset 2 for "Recurrent DNA Break Clusters Regulated by Polymerase Theta Are Essential for Replication Stress Induced Copy Number Variation"

### Sheet: Note
Supplementary Data 4
This table provides number of junctions analyzed for Figure 4 and 5 experiments.
It also contains statistical significance values for results shown for Figures 4 and 5.

### Sheet: Junction counts
Figure 4F	chr6 bait	chr8 bait	chr12 bait
untreated	16397	2578	8857
ART558	7708	1937	12028
APH	23008	9959	14598
APH + ART558	12008	7720	14564
wild-type	n.a.	n.a.	Replot Wei et al 2016
Bait length distribution, genome-wide translocation jucntion, shown as frequency
Figure 4H	chr8 bait	chr12 bait
untreated	2985	20217
ART558	2310	8601
APH	11921	26569
APH + ART558	9370	15599
wild-type	n.a.	Replot Wei et al 2016
Figure S4C	chr6 bait	chr8 bait	chr12 bait
untreated	1030	154	406
ART558	396	96	579
APH	6053	843	1533
APH + ART558	869	482	671
Figure S4D	chr8 bait	chr12 bait
untreated	171	494
ART558	120	686
APH	983	1866
APH + ART558	704	1152
Figure 5E & S5A	chr14 genome-wide (5E)	chr6 genome-wide (5A)	chr14 RDC (S5A)	chr6 RDC (S5A)
APH	19038	3542	423	141
APH + ART558	28067	3577	830	290
Figure 5F & S5B	chr14 genome-wide (5F)	chr6 genome-wide (5B)	chr14 RDC (S5B)	chr6 RDC (S5B)
APH	22444	5531	533	265
APH + ART558	32580	5615	1005	365

### Sheet: Statistical significnace
Figure 4F					Figure S4C					Figure 5 & S5	Figure 5E	Figure S5A	Figure S5A	Figure S5A
bins	chr6 bait	chr8 bait	chr12 bait		bins	chr6 bait	chr8 bait	chr12 bait		bins	chr14, genome-wide	chr6, genome-wide	chr14, RDC-loci	chr6, RDC-loci
0	0.016678	0.00584263	0.100797		0	0.00143481	0.00968892	0.0128729		0	0.230389	0.33966	0.367026	0.872879
1	0.00060413	0.000544503	0.0835172		1	0.00995139	0.0183947	0.0995824		1	0.0346655	0.187701	0.320398	0.925473
2	0.0222241	0.0481068	0.0634952		2	0.0240068	0.00517775	0.0159134		2	0.053702	0.743782	0.772992	0.00647613
3	0.00951156	0.0131911	0.0669083		3	0.00343487	0.00448843	0.0475846		3	0.728162	0.333539	0.995114	0.439569
4	0.0141749	0.0185387	0.108234		4	0.0943188	0.0737129	0.301232		4	0.103864	0.449993	0.801668	0.271195
5	0.00989831	0.00740698	0.137179		5	0.0702838	0.59937	0.155775		5	0.136582	0.587989	0.0979665	0.43793
6	0.0320817	0.129561	0.301886		6	0.22151	0.14803	0.894592		6	0.0157887	0.248417	0.104198	0.307
7	0.628029	0.399222	0.622836		7	0.30164	0.648355	0.000453977		7	0.0304607	0.725095	0.621148	0.355918
8	0.537586	0.677661	0.28253		8	0.475553	0.854496	0.259826		8	0.162794	0.518882	0.829205	0.355918
9	0.348909	0.942301	0.0769449		9	0.0703823	0.419303	0.790784		9	0.117894	0.327775	0.579869	N.A.
10	0.697527	0.120374	0.0215066		10	0.302631	0.772741	0.0541459		10	0.325174	0.532206	0.285851	N.A.
Figure 4H					Figure S4D					Figure 5 & S5	Figure 5F	Figure S5B		Figure S5	Figure S5B	Figure S5B
bins	chr8 bait	chr12 bait			bins	chr8 bait	chr12 bait			bins	chr14, genome-wide	chr14, RDC-loci		bins	chr6, RDC-loci	chr6, genome-wide
90	0.491	0.204427			90	0.340651	0.572477			140	0.389887	0.0254837		80	0.791988	0.0654526
92	0.378	0.336788			92	0.286485	0.499612			142	0.768856	0.869392		82	0.219744	0.0287699
94	0.158	0.499428			94	0.0593495	0.577706			144	0.420698	0.0474396		84	0.553089	0.113419
96	0.332	0.115046			96	0.466127	0.899731			146	0.234842	0.876684		86	0.222767	0.130954
98	0.646	0.361926			98	0.00153875	0.878469			148	0.30089	0.404834		88	0.910662	0.416117
100	0.315	0.0724303			100	0.760534	0.610185			150	0.173556	0.000348773		90	0.669679	0.807761
102	0.284	0.0292369			102	0.699282	0.532249			152	0.138624	0.162434		92	0.422962	0.605933
104	0.068	0.152182			104	0.0388158	0.885666			154	0.978932	0.2466		94	0.836811	0.576536
106	0.013	0.0795916			106	0.00662071	0.894972			156	0.0233932	0.221388		96	0.984094	0.583175
108	0.279	0.0720719			108	0.017727	0.885937			158	0.0115101	0.159807		98	0.23361	0.373451
110	0.03	0.181221			110	0.177486	0.929908			160	0.0127441	0.72394		100	0.131974	0.361508
112	0.015	0.202498			112	0.382005	0.168056			162	0.00226257	0.0805877		102	0.140259	0.958702
114	0.018	0.0560874			114	0.00758601	0.0918503			164	0.00850003	0.11363		104	0.891696	0.695639
116	0.004	0.081221			116	0.0506009	0.00784856			166	0.935153	0.698314		106	0.0135507	0.355918
118	0.008	0.0314566			118	0.0240075	0.00900414			168	0.627583	0.0432845		108	0.291375	N.A.
120	0.036	0.0314244			120	0.0108283	0.03224			170	0.0210469	0.142998		110	0.282087	N.A.
122	0.004	0.0396487			122	0.0398674	0.000396801			172	0.936517	#DIV/0!
124	0.042	0.0489191			124	0.0714644	0.00101901
126	0.01	0.0480341			126	0.00243195	0.0197804
128	0.015	0.00927325			128	0.00126931	0.000931334
130	0.026	0.105889			130	0.0335051	0.100311
132	0.078	0.0634356			132	0.123191	0.035449
134	0.545	0.174214			134	0.516164	0.482516
136	0.383	0.326603			136	0.495025	0.164912
138	0.769	0.421513			138	N.A.	0.052239
140	N.A.	0.63196			140	N.A.	0.574111
