## Supplementary Dataset 3 for "Recurrent DNA Break Clusters Regulated by Polymerase Theta Are Essential for Replication Stress Induced Copy Number Variation"

### Sheet: Note
Supplementary Data 3
This table summarizes the frequency of bait length (bp) for reads involving end-joining.
It presents joining junctions recovered either from genome-wide translocations or from translocations specifically targeting RDC loci.
“Chr” denotes the chromosomal bait used in each experiment.
Blen (bp)	Bait length in base-pairs
APH	aphidicolin
ART558	Pol q inhibitor
untreated	cells without APH of ART558 treatment

### Sheet: chr8 genome-wide bait length
	untreated			ART558		Aph			Aph + ART558
Bin (bp)	rep1	rep2	rep3	rep1	rep2	rep1	rep2	rep3	rep1	rep2
90	0.91	0.59	0.55	1.93	1.35	0.95	1.33	1.05	1.23	1.22
92	0.57	1.19	1.28	2.06	2.29	1.68	1.97	1.28	1.45	1.29
94	1.93	2.08	1.28	2.9	2.49	1.51	2.08	1.69	2.49	2.05
96	1.02	1.19	1	1.57	0.88	1.35	1.72	1.48	1.19	1.45
98	1.7	1.88	2.01	2.78	2.9	3.14	4.23	1.96	3.56	3.52
100	2.38	2.58	3.93	3.14	4.86	3.98	2.76	2.44	2.23	2.42
102	2.72	1.78	2.56	2.78	3.17	3.98	4.27	2.97	2.55	3.38
104	6.7	6.54	7.12	8.71	7.89	6.11	7.28	4.27	9.06	9.06
106	1.7	2.58	2.1	1.69	1.82	2.86	2.51	3.05	1.59	1.75
108	3.06	3.67	2.83	2.9	3.98	3.64	4.59	4	4.4	4.76
110	2.16	2.48	2.1	1.93	2.16	3.03	2.44	3.1	1.39	1.84
112	3.18	1.98	2.47	1.21	0.94	2.8	2.8	3.69	1.13	1.22
114	4.77	3.27	4.02	1.09	1.96	4.76	4.27	6.45	1.19	0.99
116	8.97	6.94	7.76	1.81	2.97	7.74	5.95	6.94	1.51	1.59
118	5.68	6.05	3.47	2.3	2.9	4.2	5.38	4.98	2.09	1.96
120	4.31	4.26	6.03	3.02	1.75	4.37	4.12	6.49	1.23	1.61
122	7.38	8.33	7.58	2.3	2.29	7.01	6.06	7.89	1.63	1.13
124	4.09	5.15	4.47	0.97	1.48	3.08	4.23	5.78	0.98	0.81
126	6.81	8.42	6.48	1.69	2.16	4.6	4.48	5.83	1.21	1.73
128	9.19	7.14	8.49	1.45	1.69	5.66	5.81	8.21	1.27	1.17
130	10.44	8.92	9.95	5.8	4.52	6.22	5.02	4.4	2.45	2.28
132	1.25	1.39	1.92	0.85	0.34	1.57	1.54	1.14	0.76	1.01
134	0.34	0.1	0.37	0.6	0.27	0.73	0.25	0.27	0.58	0.53
136	0	0	0.09	0.24	0.07	0.06	0.11	0.11	0.1	0.14
138	0.23	0.1	0.09	0.24	0.07	0.17	0.14	0.1	0.06	0.18
140	0	0	0	0	0	0	0	0	0	0

### Sheet: chr12 genome-wide bait length
	untreated		ART558			Aph			Aph + ART558			wild-type NSPC
Bin (bp)	rep1	rep2	rep1	rep2	rep3	rep1	rep2	rep3	rep1	rep2	rep3	Wei et al. 2016
90	1.5	1.45	2.41	1.6	2	1.83	1.97	2.72	1.76	1.71	1.79	1.09
92	0.84	0.83	1.52	1.56	1.01	1.22	0.84	2.57	1.09	0.8	1	0.84
94	1.03	0.7	1.05	1.17	0.85	0.73	0.99	1.94	0.6	0.85	1.28	0.47
96	1.84	1.5	2.39	1.7	2.05	2.08	2.09	3.17	1.86	1.61	1.64	0.84
98	1.94	1.74	1.78	1.7	1.81	2.12	1.78	2.91	1.97	1.71	2.05	0.84
100	1.09	1	0.96	1.06	1.07	1.35	1.43	2.3	1.03	0.98	0.8	0.93
102	1.28	1.3	1.22	1.49	1.36	1.92	1.8	2.43	1.5	1.34	1.25	0.62
104	2.44	1.32	1.83	1.74	1.41	1.86	1.62	2.02	1.67	1.54	1.64	0.69
106	1.94	2.17	1.92	2.02	2.77	2.72	2.14	2.64	1.63	2.02	2.16	1.17
108	2.69	2.3	3	2.76	2.45	2.34	2.78	2.85	2.25	2.19	2.33	1.04
110	1.69	1.69	1.33	1.88	0.96	1	1.28	2.54	0.88	0.8	0.84	1.36
112	1.97	1.76	1.57	1.6	1.28	1.42	1.62	2.49	1.22	1.24	1.51	1.31
114	2.44	2.28	1.43	1.06	1.28	1.64	2.1	3.35	0.75	1.15	1	1.46
116	2.53	2.78	1.17	0.78	0.96	2.21	2.05	5.16	0.69	0.76	0.92	2.13
118	3.38	4.43	0.96	1.1	0.8	2.85	2.98	5.71	0.75	0.83	0.87	2.54
120	2.35	2.86	0.59	0.89	0.96	2.23	1.48	3.59	0.28	0.39	0.56	2.68
122	3.44	4.78	1.36	1.28	1.25	2.72	2.93	5.63	0.86	0.8	1.12	3.11
124	3.44	4.73	1.43	1.7	1.12	2.89	2.59	5.58	0.69	1.15	1.14	4.36
126	3.38	4.6	0.52	1.03	0.53	2.03	2.54	4.74	0.73	0.59	0.92	3.73
128	7.25	10.03	1.1	0.89	1.09	4.64	4.41	7.38	0.94	1	1.02	5.15
130	1.97	3.19	0.96	1.24	1.2	1.63	1.16	1.75	0.84	1.1	1.25	6.06
132	1.44	1.61	0.54	0.6	0.56	0.84	0.82	0.6	0.39	0.63	0.35	37.75
134	0.34	0.33	0.23	0.43	0.08	0.22	0.3	0.1	0.51	0.61	0.19	2.24
136	0.19	0.09	0.23	0.28	0.27	0.13	0.22	0	0.21	0.2	0.16	0.35
138	0.94	0.43	1.24	2.02	1.23	1.11	0.86	0.13	1.37	0.95	0.72	0.21
140	0.63	0.61	0.84	1.74	1.23	1.11	1.14	0.03	1.11	0.88	0.87	0.22

### Sheet: chr8 RDC bait length
	untreated			ART558		Aph			Aph + ART558
Bin (bp)	rep1	rep2	rep3	rep1	rep2	rep1	rep2	rep3	rep1	rep2
90	2.04	0	0	0	2.74	1.29	0.96	1.54	0.53	1.23
92	0	0	1.59	2.13	0	1.62	0.72	0	2.11	1.23
94	0	1.69	0	2.13	2.74	0.65	0.96	2.32	3.69	3.08
96	2.04	0	0	4.26	0	0.65	1.45	2.32	1.85	2.15
98	6.12	0	0	0	1.37	1.29	1.2	1.54	2.9	3.08
100	2.04	1.69	3.17	6.38	9.59	2.27	2.41	1.54	1.32	2.46
102	4.08	1.69	0	2.13	5.48	2.27	3.37	3.47	2.11	3.38
104	0	8.47	7.94	6.38	6.85	3.24	3.86	5.02	6.33	7.69
106	0	3.39	0	0	0	3.24	2.89	2.7	1.58	1.54
108	2.04	3.39	0	0	6.85	1.94	2.89	3.09	4.75	4.92
110	2.04	3.39	4.76	0	2.74	2.91	2.41	2.32	2.11	2.15
112	2.04	0	0	4.26	0	3.24	2.17	3.47	2.9	1.54
114	10.2	3.39	1.59	0	0	6.47	5.78	4.63	1.06	1.23
116	6.12	3.39	7.94	4.26	2.74	10.36	7.47	5.79	1.85	2.77
118	0	15.25	6.35	2.13	1.37	4.21	5.54	6.56	1.85	0.62
120	4.08	5.08	11.11	2.13	2.74	5.18	7.23	6.95	1.58	1.85
122	8.16	10.17	6.35	4.26	2.74	11	8.19	6.18	2.64	0.92
124	6.12	3.39	1.59	0	1.37	3.24	7.95	5.02	0	0.92
126	12.24	10.17	6.35	0	4.11	7.77	7.23	6.56	2.37	1.54
128	4.08	8.47	11.11	0	1.37	11	9.4	10.81	0.79	1.85
130	18.37	5.08	9.52	8.51	4.11	5.83	6.75	6.95	4.22	2.15
132	0	1.69	6.35	2.13	0	1.29	0.72	1.93	0.53	0
134	0	0	0	0	0	0.65	0	1.16	0.26	0.31
136	0	0	0	0	0	0	0	0.39	0	0
138	0	0	1.59	2.13	0	0	0	0	0	0
140	0	0	0	0	0	0	0	0	0	0

### Sheet: chr12 RDC bait length
	untreated		ART558			Aph			Aph + ART558
Bin (bp)	rep1	rep2	rep1	rep2	rep3	rep1	rep2	rep3	rep1	rep2	rep3
90	2.16	1.23	2.12	1.33	1.06	1.17	1.11	2	1.47	2.47	1.22
92	0.54	0.41	1.06	2.67	0.53	1.17	1.43	4.2	1.47	2.06	1.01
94	1.62	0	1.59	0	1.06	1.34	0.32	1	0.74	2.06	0.81
96	3.78	0.82	0.53	3.33	1.06	0.84	2.7	4	2.21	2.47	3.25
98	0	0.82	2.12	0.67	0.53	1.51	1.27	4.2	2.21	1.65	2.64
100	0.54	2.06	0.53	1.33	1.6	0.84	1.27	2.2	1.1	0.82	1.62
102	3.24	1.65	1.59	0.67	1.06	1.34	2.07	4.4	2.21	1.65	2.03
104	2.16	1.23	2.65	2	1.6	3.19	1.43	1.2	2.57	0.82	2.84
106	1.08	2.06	2.65	0.67	2.66	3.52	2.86	2.4	2.94	2.06	4.06
108	2.7	2.47	4.76	3.33	3.19	2.52	3.18	3.2	4.04	2.47	2.64
110	3.24	2.47	0.53	3.33	2.66	1.17	1.11	2.8	2.21	0.41	2.23
112	2.16	1.23	1.06	2	2.13	2.18	2.54	3	2.21	1.23	2.23
114	2.16	2.47	1.59	3.33	1.6	3.19	3.18	4	2.57	0.41	2.43
116	1.62	4.12	2.65	0.67	1.06	3.36	4.93	4.4	1.84	2.06	1.42
118	4.86	4.53	0	3.33	1.06	4.87	5.88	4.8	0.74	2.88	1.83
120	4.86	5.76	0	0.67	0	5.37	2.38	6	1.1	0.82	1.01
122	2.7	3.7	0.53	2	1.6	5.7	5.56	6	1.1	0	1.42
124	4.86	6.17	1.06	1.33	0	6.38	5.72	6.4	2.94	2.47	1.62
126	4.32	2.47	0.53	0.67	0.53	3.69	7	6.2	1.47	1.65	2.23
128	11.35	14.4	1.06	2	1.6	11.91	13.04	9.2	1.1	0.82	1.62
130	0.54	3.7	0.53	2	1.6	3.86	2.86	1.4	1.1	1.23	1.22
132	0.54	2.47	0.53	0.67	0	1.01	0.48	1	0	0	0.41
134	0.54	0.82	0.53	0	0	0.17	0	0	0	0	0.81
136	0.54	0.41	0	0.67	1.06	0.34	0.16	0	0	0	0
138	0.54	0	1.06	2	1.06	0.34	0.16	0	1.1	0.82	0.41
140	1.62	0	0.53	1.33	1.06	0.5	0.48	0	0	0.41	0.2
