## Supplementary Dataset 4 for "Recurrent DNA Break Clusters Regulated by Polymerase Theta Are Essential for Replication Stress Induced Copy Number Variation"

### Sheet: Note
Supplementary Data 2
This table summarizes the frequency of microhomology (MH) usage.
It presents joining junctions recovered either from genome-wide translocations or from translocations specifically targeting RDC loci.
“Chr” denotes the chromosomal bait used in each experiment.
MH (bp)	microhomology in base-pairs
APH	aphidicolin
ART558	Pol q inhibitor
untreated	cells without APH of ART558 treatment

### Sheet: chr6 genome-wide MH
	untreated			ART558			Aph			Aph + ART558
MH (bp)	rep1	rep2	rep3	rep1	rep2	rep3	rep1	rep2	rep3	rep1	rep2	rep3
0	19.56	17.53	8.67	30.5	38.83	28.49	20.75	10.45	8.6	30.57	26.8	29.2
1	16.97	17.37	12.54	22.39	21.15	23.79	15.63	13.73	13.01	23.74	22.54	22.37
2	22.23	22.7	26.31	17.85	14.23	15.25	21.66	26.31	27.28	16.82	19.72	15.55
3	17.72	18.21	22.9	11.81	10.47	10.82	16.83	21.58	22.79	10.91	12.63	10.99
4	10.45	10.65	14.5	7.46	6.79	7.82	10.84	13.69	13.27	7.22	7.56	9.31
5	6.17	6.85	7.77	3.79	3.41	4.82	6.01	7.01	7.4	4.11	4.37	5.04
6	3.37	2.51	3.67	2.99	1.64	3.13	2.78	3.66	3.68	2.38	2.06	2.52
7	1.55	1.89	2.04	1.33	1.36	1.96	2.18	1.57	1.89	1.34	1.63	2.19
8	1.03	1.01	1.06	0.96	0.61	1.96	1.53	1.1	1.26	1.21	1.5	1.5
9	0.64	0.87	0.33	0.62	0.89	1.04	1.03	0.64	0.6	1.01	0.77	0.99
10	0.3	0.41	0.2	0.31	0.61	0.91	0.75	0.24	0.23	0.69	0.42	0.36

### Sheet: chr8 genome-wide MH
	untreated			ART558		Aph			Aph + ART558
MH (bp)	rep1	rep2	rep3	rep1	rep2	rep1	rep2	rep3	rep1	rep2
0	11.71	13.61	16.19	28.03	28.11	16.6	16.39	11.2	31.06	30.66
1	15.26	16.38	17.35	25.14	21.2	16.15	16.93	16.91	21.97	22.19
2	25.39	22.38	19.66	15.32	14.94	23.57	22.89	29.74	16.36	16.25
3	20.79	19.84	19.77	13.87	14.94	17.58	17.56	20.23	11.98	12.59
4	11.58	11.53	12.83	6.79	8.27	10.74	11.47	9.56	7.3	7.15
5	7.24	7.61	6.1	4.62	4.9	6.45	6.8	6.11	4.8	4.76
6	3.95	3.58	4	2.02	3.45	4.1	3.71	2.8	2.23	2.67
7	2.37	2.54	2	1.45	2.01	2.73	1.75	1.73	1.71	1.59
8	0.92	1.73	0.84	1.45	1.12	1.04	0.96	0.78	0.91	0.85
9	0.39	0.58	0.74	1.16	0.56	0.65	0.88	0.55	0.81	0.6
10	0.39	0.23	0.53	0.14	0.48	0.39	0.67	0.38	0.88	0.69

### Sheet: chr12 genome-wide MH
	untreated		ART558			Aph			Aph + ART558			Wild-type NSPC
MH (bp)	rep1	rep2	rep1	rep2	rep3	rep1	rep2	rep3	rep1	rep2	rep3	Wei et al., 2016
0	20.98	22.08	35.82	37.72	38.24	28.16	28.91	11.52	35.49	33.5	36.13	36.13
1	13.67	16.14	19.83	20.79	20.5	17.27	17.56	13.32	19.24	20.45	18.59	18.59
2	14	21.19	16.41	14.78	15.04	19.05	18.12	26.01	14.21	15.06	14.79	14.79
3	13.54	16.31	10.39	9.62	9.74	13.96	13.57	19.99	10.27	11.17	10.36	10.36
4	7.79	10.22	5.53	5.86	5.65	8.14	7.66	12.71	5.93	6.58	5.96	5.96
5	4.37	4.95	4.33	3.98	3.75	4.23	5.28	7.4	3.95	3.89	3.88	3.88
6	1.89	2.78	2.37	2.4	2.07	2.49	2.84	3.48	2.63	2.42	2.69	2.69
7	2.27	2.27	1.59	1.73	1.38	2.72	1.94	2.29	2.63	2.32	2.39	2.39
8	1.48	1.67	1.41	1.34	1.31	1.38	1.44	1.35	1.89	1.21	1.98	1.98
9	1.32	1.24	1.17	1.03	1.21	1.33	1.66	1.06	2.04	1.99	1.6	1.6
10	1.35	1.15	1.15	0.76	1.12	1.27	1.03	0.87	1.72	1.42	1.65	1.65

### Sheet: chr6 RDC MH
	untreated			ART558			Aph			Aph + ART558
MH (bp)	rep1	rep2	rep3	rep1	rep2	rep3	rep1	rep2	rep3	rep1	rep2	rep3
0	7.62	12.93	15.25	23.68	40.65	29.09	10.82	7.71	7.63	24	22.9	28.86
1	11.59	16.09	15.25	13.16	21.29	20.61	11.99	13.47	14.28	19.27	22.14	17.91
2	28.05	24.43	22.6	21.05	14.84	16.97	25.42	28.67	29.59	18.91	22.14	13.93
3	25.3	22.13	19.77	14.47	7.1	12.12	21.25	23.34	22.88	13.09	11.45	15.92
4	11.89	10.63	12.71	13.16	3.87	11.52	14.99	13.73	11.89	9.82	7.89	12.44
5	7.93	7.47	7.63	5.26	5.16	1.82	7.04	6.84	7.09	5.09	6.11	2.99
6	3.05	2.59	3.67	2.63	1.29	5.45	3.13	3.25	3.02	2.91	1.78	2.99
7	1.83	1.72	0.28	3.95	1.29	0.61	2.22	1.13	1.68	1.82	2.04	2.49
8	0.91	1.44	1.69	2.63	0.65	0.61	1.83	1	1.24	2.18	1.27	1.49
9	1.22	0.57	0.56	0	3.23	1.21	1.04	0.69	0.44	1.82	1.53	1
10	0.61	0	0.56	0	0.65	0	0.26	0.17	0.27	1.09	0.76	0

### Sheet: chr8 RDC MH
	untreated			ART558		Aph			Aph + ART558
MH (bp)	rep1	rep2	rep3	rep1	rep2	rep1	rep2	rep3	rep1	rep2
0	9.09	12.73	20	27.78	20	12.21	9.75	12.16	27.55	22.12
1	15.91	9.09	12.73	22.22	28.33	12.21	14.76	13.51	19.62	17.97
2	18.18	21.82	18.18	11.11	15	25.95	27.02	27.03	18.49	20.74
3	25	27.27	20	8.33	11.67	22.14	20.33	19.82	13.21	13.82
4	11.36	12.73	16.36	8.33	3.33	11.45	13.65	14.86	10.19	9.22
5	9.09	3.64	3.64	13.89	13.33	6.49	8.08	7.66	2.64	9.22
6	4.55	7.27	5.45	2.78	5	3.05	3.06	2.25	2.26	1.84
7	4.55	1.82	3.64	0	0	4.58	1.39	1.35	2.64	3.69
8	2.27	3.64	0	2.78	1.67	1.15	0.56	0.45	1.13	0.46
9	0	0	0	2.78	0	0.76	1.11	0	1.13	0.92
10	0	0	0	0	1.67	0	0.28	0.9	1.13	0

### Sheet: chf12 RDC MH
	untreated		ART558			Aph			Aph + ART558
MH (bp)	rep1	rep2	rep1	rep2	rep3	rep1	rep2	rep3	rep1	rep2	rep3
0	18.39	19.4	33.5	36.53	42.58	15.85	19.9	9	34.51	28.85	28.85
1	16.67	14.66	26.11	19.16	22.01	16.21	16.93	12.65	19.22	17.79	17.79
2	18.39	21.98	14.78	12.57	14.35	25.87	19.02	29.2	12.94	12.5	12.5
3	21.26	19.83	9.36	13.17	7.66	19.85	20.07	23.84	7.06	15.38	15.38
4	10.92	9.48	3.94	7.19	5.26	10.56	12.39	13.14	8.24	11.54	11.54
5	4.6	5.6	6.4	4.79	1.44	4.37	6.28	4.14	5.49	6.73	6.73
6	3.45	3.02	1.97	1.8	1.91	1.82	2.44	3.41	3.53	1.92	1.92
7	1.72	0.86	1.48	1.8	1.44	2	1.57	2.19	3.92	3.85	3.85
8	2.3	1.72	1.48	1.8	0.96	2.19	0.52	0.97	1.18	0	0
9	0.57	0.86	0.99	1.2	0.96	0.73	0.7	0.24	2.35	0	0
10	1.72	2.59	0	0	1.44	0.55	0.17	1.22	1.57	1.44	1.44
