## Supplementary Dataset 5 for "Recurrent DNA Break Clusters Regulated by Polymerase Theta Are Essential for Replication Stress Induced Copy Number Variation"

### Sheet: Note
Supplementary Data 1
This table provides the coordinates and copy numbers for significant CNV loci shown for Figure 1 and 3.
CHROM	chromosome
START	start of CNV
END	end of CNV
Copy Number APH	copy number in given CNV locus, in cells treated with aphidicolin
Gene	Gene overlap with CNV

### Sheet: CNV igure 1
1° replicate
CHROM	START	END	Copy Number APH	Gene
5	19684914	20035206	1.56665	Magi2
14	38778728	39066497	1.60744	Nrg3
2	41699576	42035837	1.64309	Lrp1b
6	63841947	64086920	1.66227	Grid2
2	41277683	41691982	1.68617	Lrp1b
16	67053823	67313820	1.69088	Cadm2
6	77314423	77616300	1.702	Ctnna2
6	77161829	77314420	1.82628	Ctnna2
2° replicate
CHROM	START	END	Copy Number APH	Gene
5	19735485	20049224	1.52933	Magi2
14	38773937	39035892	1.59073	Nrg3
6	63833345	64075946	1.62772	Grid2
2	41699586	42149499	1.65318	Lrp1b
16	67068231	67307059	1.67384	Cadm2
2	41270340	41643239	1.67496	Lrp1b
6	77316817	77594161	1.67711	Ctnna2
6	132102260	133243852	1.84374	multiple
6	108929592	109886008	1.90117	intergenic

### Sheet: Ctnna2_clones Figure 3
CHROM	START	END	Copy Number APH	Gene
5	19749315	20003561	1.41297	Magi2
6	61827351	61993118	1.39453	Ccser1
6	63782920	64060104	1.34548	Grid2
6	143997310	144607094	1.77983	Sox5
8	99100058	99620674	2.83696	Cdh8
14	38826013	39136454	1.3979	Nrg3
14	117168971	117676366	1.60277	Gpc6
19	30976809	31307330	1.60905	Prkg1

### Sheet: Nrg3_clones Figure 3
CHROM	START	END	CN tumor
2	41259157	41468202	1.76427	Lrp1b
2	41472829	41692003	1.72239	Lrp1b
2	41699554	42024619	1.69253	Lrp1b
